# DiPPER2 – a user-friendly pipeline for picking and evaluating taxon-specific PCR primers

**DOI:** 10.1101/2025.06.26.661695

**Authors:** Theresa Wacker, David Studholme

## Abstract

Rapid, specific and sensitive detection is essential for pathogenic microorganisms in contexts ranging from phytosanitary-regulated diseases in agriculture to sepsis management in a clinical setting. Well-established, cost-effective, genomic-sequence-based methods are replacing or complementing laborious, slow and costly culture-based diagnostics. These methods include: end-point PCR and quantitative real-time PCR (qPCR), as well as digital PCR (dPCR) and droplet digital PCR (ddPCR). All these methods require oligonucleotide primers whose nucleotide sequences confer high specificity and sensitivity for the intended target. The most challenging steps in designing these assays include finding genomic sequences that are unique to the target pathogen and absent from off-target organisms, as well as designing primers for those sequences. Here, we present user-friendly, reliable and comprehensive tool DiPPER2 (Diagnostic Primer Picking and Evaluation pipeline for Reproducibility and Reliability), which finds unique diagnostic targets, designs end-point or qPCR primers for them, evaluates the primers *in silico* for specificity and sensitivity, characterizes the diagnostic target and produces a comprehensive and intuitive report. The pipeline has been developed according to FAIR (findable, accessible, interoperable and reproducible) principles and allows for flexible adjustment of primer parameters. It designs primers compatible with qPCR-, dPCR- and ddPCR. DiPPER2 can also evaluate previously designed primer sequences *in silico* for specificity and sensitivity. We use *Pseudomonas amygdali* pv. *morsprunorum* as an example to show that a clade-based, phylogeny-informed approach to diagnostic primer design ensures effective target discovery and specificity.
