## Supplementary material for "DiPPER2 – a user-friendly pipeline for picking and evaluating taxon-specific PCR primers": Dataset S3

### Sheet: A) Xanthomonas
All Xanthomonas	Targets X. vesicatoria
GCA_028752475.1	CA_000772715.2
GCA_018310515.1	GCA_000772775
GCA_011604785.1	GCA_000277895.2
GCA_028752495.1	GCA_000770355.2
GCA_003932055.1	GCA_003949975.1
GCA_002895725.2	GCA_003015715.1
GCA_003382935.1
GCA_037846825.1
GCA_028752535.1
GCA_003382795.1
GCA_003382815.1
GCA_003382835.1
GCA_001928905.2
GCA_001928485.2
GCA_001928625.2
GCA_000010025.1
GCA_003382855.1
GCA_028752515.1
GCA_011604765.1
GCA_029542325.1
GCA_002023005.1
GCA_004136395.1
GCA_004355705.1
GCA_004355725.1
GCA_004355745.1
GCA_004355805.1
GCA_003122405.1
GCA_004355885
GCA_003351825.1
GCA_003351845.1
GCA_029026945.1
GCA_020790135.1
GCA_020866785.1
GCA_017577225.1
GCA_003382775.1
GCA_001746715.1
GCA_028752315.1
GCA_003522605.1
GCA_019915985.1
GCA_021228635.1
GCA_023586865.1
GCA_029026985.1
GCA_001746595.1
GCA_023277385.1
GCA_023277405.1
GCA_023277425.1
GCA_001746735.1
GCA_001746675.1
GCA_029026965.1
GCA_028752435.1
GCA_028752455.1
GCA_028752375.1
GCA_001746695.1
GCA_022409615.1
GCA_028752255.1
GCA_028752275.1
GCA_028752295.1
GCA_028752415.1
GCA_029027105.1
GCA_009664105.1
GCA_016864875.1
GCA_000007385.1
GCA_004355845.1
GCA_011045315.1
GCA_011604745.1
GCA_018288775.1
GCA_004355765.2
GCA_004355785.1
GCA_004136375.1
GCA_020866865.1
GCA_000019585.2
GCA_003382895.1
GCA_009707765.1
GCA_023650685.1
GCA_001929235.2
GCA_001929245.2
GCA_001929075.2
GCA_004355825.1
GCA_004355865.1
GCA_001929065.2
GCA_001929085.2
GCA_024499285.1
GCA_029204245.1
GCA_029204265.1
GCA_029204285.1
GCA_029224685.1
GCA_001929015.2
GCA_001928985.2
GCA_001928695.2
GCA_001928825.2
GCA_001929155.2
GCA_001929095.2
GCA_001929165.2
GCA_001928165.2
GCA_003932075.1
GCA_001928035.2
GCA_001928995.2
GCA_001927545.2
GCA_001927725.2
GCA_001927405.2
GCA_001928355.2
GCA_003428965.1
GCA_001928215.2
GCA_001928095.2
GCA_024496045.2
GCA_001927795.2
GCA_001928585.2
GCA_027257035.1
GCA_001928175.2
GCA_001928005.2
GCA_003427055.1
GCA_003382875.1
GCA_001928835.2
GCA_025264145.1
GCA_001746655.1
GCA_028752355.1
GCA_001518895.1
GCA_028752395.1
GCA_001746615.1
GCA_000948075.1
GCA_003382915.1
GCA_001746635.1
GCA_028752335.1
GCA_004319445.1
GCA_004319505.1
GCA_004319465.1
GCA_004319485.1
GCA_001276975.2
GCA_022559705.1
GCA_030284465.1
GCA_001042815.1
GCA_001042835.1
GCA_000940825.1
GCA_036352055.1
GCA_000168315
GCA_001042735.1
GCA_001042775.1
GCA_001042855.1
GCA_001042875.1
GCA_001042745.1
GCA_021729945.1
GCA_001042795.1
GCA_022751255.1
GCA_001021915.1
GCA_022406815.1
GCA_009660205.1
GCA_030177815.1
GCA_029962345.1
GCA_008370835.2
GCA_020084945.1
GCA_002850175.1
GCA_004355445.1
GCA_003031365.1
GCA_004355385.1
GCA_004355485.1
GCA_004355605.1
GCA_004322815.1
GCA_002850215.1
GCA_002850075.1
GCA_002850095.1
GCA_002850115.1
GCA_002850135.1
GCA_002850155.1
GCA_002850195.1
GCA_004355585.1
GCA_004355345.1
GCA_001466505.1
GCA_004355465.1
GCA_004322835.1
GCA_004355525.1
GCA_004355405.1
GCA_024981335.1
GCA_004355425.1
GCA_004355545.1
GCA_003031385.1
GCA_004355285.1
GCA_004355305.1
GCA_004355325.1
GCA_004355365.1
GCA_004355505.1
GCA_004355565.1
GCA_000212755
GCA_000772715.2
GCA_000772775
GCA_000277895.2
GCA_000770355.2
GCA_003015715.1
GCA_003949975.1
GCA_025263745.1
GCA_025266735.1
GCA_023822485.1
GCA_025266285.1
GCA_025266575.1
GCA_025263725.1
GCA_025263785.1
GCA_013177355.1
GCA_001564415.1
GCA_020866885.1
GCA_018831425.1
GCA_025987765.1
GCA_022749655.1
GCA_018831405.1
GCA_018831445.1
GCA_002759155.2
GCA_025987785.1
GCA_002759095.2
GCA_025987725.1
GCA_002759135
GCA_017742795.1
GCA_002759115.2
GCA_025987685.1
GCA_025987745.1
GCA_003999545.1
GCA_003999565.1
GCA_003999525.1
GCA_003999445.1
GCA_019444145.1
GCA_001908795.1
GCA_000009165.1
GCA_001854165.1
GCA_003698225.1
GCA_000225915.1
GCA_000488955
GCA_017724035.1
GCA_028010245.1
GCA_028010265.1
GCA_000192045
GCA_001908855.1
GCA_000730305
GCA_033121265.1
GCA_033122045.1
GCA_033122725.1
GCA_002759215
GCA_017742815.1
GCA_002759255
GCA_002759375.2
GCA_002759235.2
GCA_000969685.1
GCA_002759355.2
GCA_018831285.1
GCA_002309515.1
GCA_018831325.1
GCA_018831385.1
GCA_002759415.2
GCA_003999485.1
GCA_003999505.1
GCA_004000475.1
GCA_015243835.1
GCA_016495605.1
GCA_001610795.1
GCA_001610815.1
GCA_002688625.1
GCA_001610915.1
GCA_002079965.1
GCA_002218285.1
GCA_002218265.1
GCA_002759195.2
GCA_002759175.2
GCA_002759335.2
GCA_018831345.1
GCA_002218245.1
GCA_002906675.1
GCA_002759275.2
GCA_002759295.2
GCA_002759395.2
GCA_002759315.2
GCA_025987705.1
GCA_018831365.1
GCA_025987665.1
GCA_025987645.1
GCA_000454505
GCA_001719145.1
GCA_002288585.1
GCA_000454525
GCA_002224545.1
GCA_009671025.1
GCA_002224525.1
GCA_002288565.1
GCA_027186325.1
GCA_027186285.1
GCA_027186305.1
GCA_000723725.2
GCA_006228445.1
GCA_021379025.1
GCA_021442305.1
GCA_022557155.1
GCA_006228525.1
GCA_006228465.1
GCA_006228505.1
GCA_006228485.1
GCA_006228425.1
GCA_006228545.1
GCA_000488895
GCA_000495275
GCA_030582375.1
GCA_030582195.1
GCA_008593565.1
GCA_017723855.1
GCA_021474205.1
GCA_007723825.1
GCA_007724025.1
GCA_017723895.1
GCA_002163775.1
GCA_007724385.1
GCA_001854145.2
GCA_007567665.1
GCA_020525465.1
GCA_020544545.1
GCA_001496995.1
GCA_016801615.1
GCA_016801635.1
GCA_002019265.2
GCA_016801715.1
GCA_016801655.1
GCA_016801675.1
GCA_016801695.1
GCA_002139955.1
GCA_002139975.1
GCA_002139995.1
GCA_000349225.1
GCA_000961435.1
GCA_000961455.1
GCA_000961475.1
GCA_000961495.1
GCA_030144565.1
GCA_030144425.1
GCA_030144465.1
GCA_030144545.1
GCA_018972065.1
GCA_030144525.1
GCA_030144605.1
GCA_015224665.2
GCA_019076985.1
GCA_001939965.1
GCA_001939985.1
GCA_002952295.1
GCA_019434355.1
GCA_000007165.1
GCA_000816885.1
GCA_000961275.1
GCA_000961395.1
GCA_000961415.1
GCA_000961195.1
GCA_000961375.1
GCA_030144485.1
GCA_030144405.1
GCA_030144445.1
GCA_030144585.1
GCA_030144625.1
GCA_001494675.2
GCA_001922085.1
GCA_001922065.1
GCA_001922045.1
GCA_001922105.1
GCA_030144505.1
GCA_003665475.1
GCA_000348585.1
GCA_023205075.1
GCA_019434315.1
GCA_003665455.1
GCA_000961215.1
GCA_000961255.1
GCA_000961235.1
GCA_000961335.1
GCA_000961355.1
GCA_019434335.1
GCA_000961155.1
GCA_001028285
GCA_000961175.1
GCA_000961315.1
GCA_000961295.1
GCA_023337295.2
GCA_023337365.2
GCA_026967555.1
GCA_017603965.1
GCA_022117535.1
GCA_900183985
GCA_030286005.1
GCA_900183975
GCA_900183995
GCA_001705545.1
GCA_001705565.1
GCA_030582555.1
GCA_032697525.1
GCA_024498995.1
GCA_024499015.1
GCA_033441615.1
GCA_033441905.1
GCA_025452115.1
GCA_033441885.1
GCA_033441715.1
GCA_028370135.1
GCA_903978215
GCA_026651895.1
GCA_000505565
GCA_024339125.1
GCA_001908755.1
GCA_903978225
GCA_008728175.1
GCA_014338485.1
GCA_903978195
GCA_001908775.1
GCA_002285515.1
GCA_030369995.1
GCA_903989455.1
GCA_903989465.1
GCA_905367725
GCA_905367735
GCA_905187425
GCA_905123935.1
GCA_905367745
GCA_905123915.1
GCA_905220695
GCA_905367715
GCA_903995505.1
GCA_905220745
GCA_022930885.1
GCA_000972745.1
GCA_007724205.1
GCA_018831305.1
GCA_903995535.1
GCA_903995545.1
GCA_905123125.1
GCA_903989475.2
GCA_905123105
GCA_023375035.1
GCA_023375055.1
GCA_001237985.1
GCA_905123925
GCA_021733585
GCA_008761555.1
GCA_023375015.1
GCA_023375075.1
GCA_020002335.2
GCA_020043425.2
GCA_023374975.1
GCA_030284545.1
GCA_023374995.1
GCA_905220715
GCA_905220785
GCA_018141705.1
GCA_905220805
GCA_032698475.1
GCA_033441695.1
GCA_001908725.1
GCA_001908815.1
GCA_000454545
GCA_012848175.1
GCA_028752075.1
GCA_028752095.1
GCA_028752015.1
GCA_028752035.1
GCA_009883735.1
GCA_028752055.1
GCA_030864095.1
GCA_030864135.1
GCA_009931595.1
GCA_030864115.1
GCA_030864075.1
GCA_000087965.1
GCA_024266585.1
GCA_025666235.1
GCA_033170295.1
GCA_033170315.1
GCA_033170335.1
GCA_033170365.1
GCA_033170385.1
GCA_031834635.1
GCA_000815185.1
GCA_025765935.1
GCA_025765835.1
GCA_025765895.1
GCA_025765815.1
GCA_025765955.1
GCA_025765795.1
GCA_029761895.1
GCA_014236795.1
GCA_025665335.1
GCA_025666195.1
GCA_009769165.1
GCA_014236835.1
GCA_014236815.1
GCA_014236855.1
GCA_021906995.1
GCA_006838285.1
GCA_000807145
GCA_021903335.1
GCA_030168915.1
GCA_021906975.1
GCA_021919185.1
GCA_021903515.1
GCA_021919285.1
GCA_030168935.1
GCA_030168955.1
GCA_021903375.1
GCA_030168975.1
GCA_021903355.1
GCA_021390115.1
GCA_021390095.1
GCA_031851835.1
GCA_017301675.1
GCA_021903395.1
GCA_030168895.1
GCA_022701135.1
GCA_017301695.1
GCA_017301855.1
GCA_017301715.1
GCA_022701115.1
GCA_900094325
GCA_008330965.1
GCA_030582075.1
GCA_021497045.1
GCA_001021935.1
GCA_031851855.1
GCA_003050685.1
GCA_008365355.1
GCA_030582015.1
GCA_030581915.1
GCA_017301655.1
GCA_017301835.1
GCA_017301775.1
GCA_017301815.1
GCA_023221635.1
GCA_030581975.1
GCA_037232885.1
GCA_021903295.1
GCA_030582115.1
GCA_017301795.1
GCA_021903275.1
GCA_028749585.1
GCA_013388375.1
GCA_000590355
GCA_028749685.1
GCA_028749665.1
GCA_028749565.1
GCA_028749745.1
GCA_000221965.1
GCA_028749725.1
GCA_020008105.1
GCA_028750115.1
GCA_028750095.1
GCA_028750055.1
GCA_028750275.1
GCA_000590335
GCA_028749645.1
GCA_000590315
GCA_028749605.1
GCA_028750135.1
GCA_028749625.1
GCA_028750075.1
GCA_028750335.1
GCA_000590375
GCA_020813315.2
GCA_030053635.1
GCA_028749865.1
GCA_028749925.1
GCA_028749945.1
GCA_030053615.1
GCA_000590255
GCA_028751505.1
GCA_028750435.1
GCA_028750455.1
GCA_028751465.1
GCA_021777195.1
GCA_024298605.1
GCA_028749905.1
GCA_000589955
GCA_028749885.1
GCA_028750015.1
GCA_028749825.1
GCA_000589875
GCA_028750375.1
GCA_014841015.1
GCA_025853835.1
GCA_000589935
GCA_028749785.1
GCA_028750035.1
GCA_000589895
GCA_000589995
GCA_000590095
GCA_001186415.1
GCA_024298665.1
GCA_000590275
GCA_028750355.1
GCA_028750395.1
GCA_028749805.1
GCA_001186465.1
GCA_001293445.1
GCA_000590075
GCA_000590195
GCA_024298685.1
GCA_023206795.1
GCA_000007145
GCA_000007145.1
GCA_028750155.1
GCA_000012105.1
GCA_006088895.1
GCA_006088915.1
GCA_002776735.1
GCA_035027565.2
GCA_000590115
GCA_030062415.1
GCA_000070605.1
GCA_000589915
GCA_002879955.1
GCA_035027605.2
GCA_000589975
GCA_009177345.1
GCA_000590295
GCA_030062435.1
GCA_021459985.1
GCA_019170565.1
GCA_030062515.1
GCA_021777455.1
GCA_023278345.1
GCA_028749765.1
GCA_028749845.1
GCA_030062465.1
GCA_030848325.1
GCA_035059585
GCA_028751315.1
GCA_028750615.1
GCA_028750635.1
GCA_028750655.1
GCA_028751395.1
GCA_028750595.1
GCA_028750415.1
GCA_028750515.1
GCA_028750535.1
GCA_028750555.1
GCA_028750575.1
GCA_028751335.1
GCA_028751355.1
GCA_000403555.2
GCA_000401735.2
GCA_000403575.2
GCA_028751375.1
GCA_028751275.1
GCA_028751215.1
GCA_028751235.1
GCA_028751255.1
GCA_028751295.1
GCA_028751435.1
GCA_028749545.1
GCA_028749705.1
GCA_035025505.2
GCA_035025885.2
GCA_002776775.1
GCA_024298585.1
GCA_002776715.1
GCA_002776835.1
GCA_024298645.1
GCA_024298625.1

### Sheet: B) Pseudomonas
All Pseudomonas	"Misslabeled" strains	TYGS strains from typematerial
GCA_000145945	GCA 000145745.1	GCF_900074915
GCA_900289125	GCA 001535755.1	GCA_000935645
GCA_014524645	GCA 002916305.1	GCF_000935675
GCA_016694755	GCA 003698945.1	GCF_001401285
GCA_900235815		GCA_000507185
GCA_025985485		GCA_000302915
GCA_026261625		GCA_014646595
GCA_018388505		GCA_900100365
GCA_026261685		GCA_001400735
GCA_023278085		GCA_900103225
GCA_023167685		GCA_032681325
GCA_001913235
GCA_002024285
GCA_023277945
GCA_030035225
GCA_900235825
GCA_900235865
GCA_002905815
GCA_000012245
GCA_000452565
GCA_900235835
GCA_003047185
GCA_000452525
GCA_900235885
GCA_000452585
GCA_000988395
GCA_041320585
GCA_000452605
GCA_000452445
GCA_000145825
GCA_001281365
GCA_018603495
GCA_002068135
GCA_020204845
GCA_019334485
GCA_002905685
GCA_018324325
GCA_023207855
GCA_900105295
GCA_000658965
GCA_000331385
GCA_030463695
GCA_022814765
GCA_000145925
GCA_000145745
GCA_002699855
GCA_018385455
GCA_009898845
GCA_002699845
GCA_004103795
GCA_009898725
GCA_900113625
GCA_009898345
GCA_009898645
GCA_040547415
GCA_002770765
GCA_040120515
GCA_009898615
GCA_009898765
GCA_900113535
GCA_002699905
GCA_009898415
GCA_022513625
GCA_009898265
GCA_009898315
GCA_009898685
GCA_009898595
GCA_900115275
GCA_039675525
GCA_009898545
GCA_009898355
GCA_028526805
GCA_028526865
GCA_028526875
GCA_028526895
GCA_028526975
GCA_009898815
GCA_034086165
GCA_004124685
GCA_009898365
GCA_009898405
GCA_009898465
GCA_009898635
GCA_009898585
GCA_004124625
GCA_028526665
GCA_039675545
GCA_040120655
GCA_040120675
GCA_009898705
GCA_009898285
GCA_029433065
GCA_023507655
GCA_021607075
GCA_039675625
GCA_900106705
GCA_900114665
GCA_009898785
GCA_009898715
GCA_028526985
GCA_021607065
GCA_028526735
GCA_900115405
GCA_002699965
GCA_021609585
GCA_041008045
GCA_004124595
GCA_021608885
GCA_021609005
GCA_021608805
GCA_004124545
GCA_016307905
GCA_028527115
GCA_021609605
GCA_041008235
GCA_016307945
GCA_040120535
GCA_016307425
GCA_021606075
GCA_021607125
GCA_021609155
GCA_041008155
GCA_041008655
GCA_016308085
GCA_021606535
GCA_041154905
GCA_041154925
GCA_002939285
GCA_016307955
GCA_040120455
GCA_021887415
GCA_004124555
GCA_021609875
GCA_004124675
GCA_021609345
GCA_021608905
GCA_016307995
GCA_016307755
GCA_003699875
GCA_016307325
GCA_021606975
GCA_021606865
GCA_021887355
GCA_016307465
GCA_016308285
GCA_004124605
GCA_004124865
GCA_021609765
GCA_016308075
GCA_004124815
GCA_021607045
GCA_016308215
GCA_016308175
GCA_016307275
GCA_004124655
GCA_021609415
GCA_021606795
GCA_016307925
GCA_003858595
GCA_016307175
GCA_016307705
GCA_021609185
GCA_021607025
GCA_021608825
GCA_021605965
GCA_016308105
GCA_016307965
GCA_021606825
GCA_016307305
GCA_021606565
GCA_041449335
GCA_016308015
GCA_021606595
GCA_016308205
GCA_021609825
GCA_021608845
GCA_021609375
GCA_021609085
GCA_021606105
GCA_021606885
GCA_021607195
GCA_021609105
GCA_021606835
GCA_021609145
GCA_021606895
GCA_021606525
GCA_021609405
GCA_021606025
GCA_016307855
GCA_021606925
GCA_004124735
GCA_021606065
GCA_021609065
GCA_003700015
GCA_021607085
GCA_021608865
GCA_021606945
GCA_021606045
GCA_021609615
GCA_021609015
GCA_029763995
GCA_016308145
GCA_021606265
GCA_021605285
GCA_003701015
GCA_002111835
GCA_002111865
GCA_003202975
GCA_003701645
GCA_023232485
GCA_002905975
GCA_023232525
GCA_002917175
GCA_023232455
GCA_023232315
GCA_023232155
GCA_023232405
GCA_023232205
GCA_023232175
GCA_023232145
GCA_014493645
GCA_014493635
GCA_023232595
GCA_023232445
GCA_023232345
GCA_023232545
GCA_023232585
GCA_023232385
GCA_023232565
GCA_028435245
GCA_002916255
GCA_022513665
GCA_022513865
GCA_022510135
GCA_022513805
GCA_002916275
GCA_028435255
GCA_002916355
GCA_002917155
GCA_022560185
GCA_001535725
GCA_002906015
GCA_022510045
GCA_022513785
GCA_029383205
GCA_002917195
GCA_022510185
GCA_022513735
GCA_022513905
GCA_022513765
GCA_022510285
GCA_022513685
GCA_030504425
GCA_022513815
GCA_002736945
GCA_022510235
GCA_022510165
GCA_029383325
GCA_001535875
GCA_001623415
GCA_036324405
GCA_002736965
GCA_022509985
GCA_029383285
GCA_029383215
GCA_022510105
GCA_022510125
GCA_022510205
GCA_022513845
GCA_022513705
GCA_022510065
GCA_022513885
GCA_036324425
GCA_022513725
GCA_022510225
GCA_022510305
GCA_001535855
GCA_022510265
GCA_001675415
GCA_001675375
GCA_000738515
GCA_001535945
GCA_001293705
GCA_003702385
GCA_003698995
GCA_001466965
GCA_001467105
GCA_001466945
GCA_000145905
GCA_900289135
GCA_000333995
GCA_003699535
GCA_000585725
GCA_000334035
GCA_000334055
GCA_018530765
GCA_003699335
GCA_000302815
GCA_001538245
GCA_001401335
GCA_003699325
GCA_003699005
GCA_003699035
GCA_001293775
GCA_001270465
GCA_002916295
GCA_003700545
GCA_001400125
GCA_003700575
GCA_003698965
GCA_003699595
GCA_002699945
GCA_003699285
GCA_000416885
GCA_001535835
GCA_001537945
GCA_002700065
GCA_000416665
GCA_000302795
GCA_000416705
GCA_000416865
GCA_000416525
GCA_000416485
GCA_000416845
GCA_003701885
GCA_001401055
GCA_000416505
GCA_001293845
GCA_001006445
GCA_003699045
GCA_003703085
GCA_003702155
GCA_041449455
GCA_016308165
GCA_016307865
GCA_001006455
GCA_002736925
GCA_002916395
GCA_001535735
GCA_031935445
GCA_001535785
GCA_002905755
GCA_002905895
GCA_031935505
GCA_031935485
GCA_002916305
GCA_001535755
GCA_003700095
GCA_003700615
GCA_003698945
GCA_001294215
GCA_003702205
GCA_000934645
GCA_003700505
GCA_001401095
GCA_003699405
GCA_001538085
GCA_001537985
GCA_000275945
GCA_001538185
GCA_001537955
GCA_001537965
GCA_001538045
GCA_014652995
GCA_014653015
GCA_014653035
GCA_001538055
GCA_001535805
GCA_001400395
GCA_003699855
GCA_003702925
GCA_003703025
GCA_003701955
GCA_001538145
GCA_001535915
GCA_003701185
GCA_001293985
GCA_003702295
GCA_003701335
GCA_001293975
GCA_001400555
GCA_003702255
GCA_003702085
GCA_001401265
GCA_001400755
GCA_001401165
GCA_003703175
GCA_001294115
GCA_001400875
GCA_001400435
GCA_003699445
GCA_003700425
GCA_001400415
GCA_041154885
GCA_041154965
GCA_041154945
GCA_009903185
GCA_013374655
GCA_018642105
GCA_001400995
GCA_002905875
GCA_002939245
GCA_002939225
GCA_001400455
GCF_018343775
GCF_018968705
GCF_017165765
GCF_900143095
GCF_014358015
GCF_017826695
GCF_001642795
GCF_000444135
GCF_900100365
GCF_001400735
GCF_900074915
GCF_900103225
GCF_002158995
GCF_014357575
GCF_021147825
GCF_022790535
GCF_003131185
GCA_001400935
GCA_001400575
GCA_001400605
GCA_001400375
GCA_001483545
GCA_002269885
GCF_001400515
GCA_001401285
GCA_001400815

### Sheet: C) TYGS strain info
Type Strain Genome Server
TYGS ID	Kind	Species cluster	Subspecies cluster	Preferred name	Deposit	Authority	Other deposits	Synonymous taxon names	Base pairs	Percent G+C	No. proteins	Bioproject accession	Biosample accession	Assembly accession
134741	type strain	1	0	Pseudomonas cerasi	58	Kałuzna et al. 2017	CFBP 8305; LMG 28609	Pseudomonas cerasi	6345254	58.78	5770	PRJNA224116	SAMEA3894894	GCF_900074915
14418	type strain	2	3	Pseudomonas amygdali	CFBP 3205	Psallidas and Panagopoulos 1975	CIP 106734; NCPPB 2607; ICMP 3918; ATCC 33614; CCUG 32770; DSM 7298; LMG 13184; LMG 2123	Pseudomonas amygdali	5719124	58.29	5288	PRJNA274666	SAMN03328995	GCA_000935645
5875	type strain	2	3	Pseudomonas meliae	CFBP 3225	Ogimi 1981	NCPPB 3033; ICMP 6289; ATCC 33050; DSM 6759; MAFF 301463; LMG 2220; No. 2; Ogimi 2	Pseudomonas meliae	5143623	58.4	4803	PRJNA224116	SAMN03328996	GCF_000935675
5891	type strain	2	3	Pseudomonas savastanoi	ICMP 4352	(Janse 1982) Gardan et al. 1992	CFBP 1670; CIP 103721; NCPPB 639; ATCC 13522; DSM 19341; DSM 50298; LMG 2209	Pseudomonas savastanoi; Pseudomonas syringae subsp. savastanoi	6022960	57.99	5578	PRJNA224116	SAMN03976268	GCF_001401285
3385	type strain	3	1	Pseudomonas syringae	KCTC 12500	van Hall 1902	CFBP 1392; CIP 106698; NCPPB 281; NRRL B-1631; ICMP 3023; ATCC 19310; CCUG 14279; DSM 10604; LMG 1247; NCAIM B.01398	Pseudomonas syringae; Pseudomonas syringae subsp. syringae	6150048	58.93	5082	PRJNA227265	SAMN02404616	GCA_000507185
13725	type strain	4	7	Pseudomonas avellanae	BPIC 631	Janse et al. 1997	CIP 105176; NCPPB 3487; DSM 11809; JCM 11937; BPIC 631; F11	Pseudomonas avellanae	5847420	58.71	4713	PRJNA84293	SAMN02471966	GCA_000302915
48487	type strain	4	7	Pseudomonas avellanae	JCM 11937	Janse et al. 1997	CIP 105176; NCPPB 3487; DSM 11809; JCM 11937; BPIC 631; F11	Pseudomonas avellanae	5944692	58.57	5482	PRJDB10510	SAMD00245224	GCA_014646595
U772183	user strain	4	7	'Pseudomonas amygdali pv. morsprunorum str. M302280' (GCA 000145745.1)					6039297	58.63	5838
U772184	user strain	4	7	'Pseudomonas amygdali pv. morsprunorum' (GCA 001535755.1)					6470123	58.44	6089
U772185	user strain	4	7	'Pseudomonas amygdali pv. morsprunorum' (GCA 002916305.1)					6498711	58.42	6101
U772186	user strain	4	7	'Pseudomonas amygdali pv. morsprunorum' (GCA 003698945.1)					6077867	58.63	5552
5772	type strain	5	2	Pseudomonas cannabina	ICMP 2823	(ex Šutič and Dowson 1959) Gardan et al. 1999 emend. Bull et al. 2010	CFBP 2341; CIP 106140; NCPPB 1437; DSM 16822; LMG 5096	Pseudomonas cannabina	6388314	58.46	5635	PRJEB15992	SAMN05216597	GCA_900100365
5995	type strain	6	4	Pseudomonas caricapapayae	ICMP 2855	Robbs 1956	CFBP 3204; CIP 106736; NCPPB 1873; ATCC 33615; CCUG 32775; DSM 21109; LMG 2152	Pseudomonas caricapapayae	6257512	58.32	5542	PRJNA292453	SAMN03976290	GCA_001400735
6057	type strain	7	5	Pseudomonas congelans	DSM 14939	Behrendt et al. 2003	LMG 21466; P 538/23	Pseudomonas congelans	5731984	59.33	4980	PRJEB16279	SAMN05216596	GCA_900103225
782	type strain	8	6	Pseudomonas fragariae	17	Marin et al. 2024	DSM 113340; LMG 32456	Pseudomonas fragariae	6103421	59.23	5175	PRJNA1021223	SAMN37546059	GCA_032681325
